# Interplay of primary bovine lymphocytes and *Mycobacterium avium* subsp. *paratuberculosis* shows distinctly different proteome changes and immune pathways in host-pathogen interaction

**DOI:** 10.1101/578187

**Authors:** Kristina J.H. Kleinwort, Stefanie M. Hauck, Roxane L. Degroote, Armin M. Scholz, Christina Hölzel, Erwin P. Märtlbauer, Cornelia A. Deeg

**Author notes:** Corresponding author: Cornelia A. Deeg, Chair for Animal Physiology, Department of Veterinary Sciences, LMU Munich, Veterinärstr. 13, D-80539 Munich.

## Abstract

Mycobacterium avium subsp. paratuberculosis (MAP) is a pathogen causing paratuberculosis in cattle and small ruminants. During the long asymptomatic subclinical stage, high numbers of MAP are excreted and can be transmitted to food, where they survive many of the standard techniques of food decontamination. If these MAP are harmful to the consumers is currently under debate. In general, there is a lack of information regarding interaction of the hosts immune system with MAP.

In this study, we tested the interaction of peripheral blood lymphocytes (PBL) from cattle with MAP in their exoproteomes/secretomes. Because in other mycobacterial infections, the immune phenotype correlates with susceptibility, we additionally tested the interaction of MAP with recently detected immune deviant cows.

In PBL, different biological pathways were enhanced in response to MAP dependent on the immune phenotype of the host. PBL of control cows activated members of cell activation and chemotaxis of leukocytes pathway as well as IL-12 mediated signaling. In contrast, in ID cows CNOT1 was detected as highly abundant protein, pointing to a different immune response, which could be favorable for MAP. Additionally, MAP reacted different to the hosts. Their exoproteomes differed in either GroEL1 or DnaK abundance, depending on the interacting immune response.

These findings point to an interdependent, tightly regulated response of MAP and the immune system.
