## Supplemental Table 2_MAP for "Interplay of primary bovine lymphocytes and *Mycobacterium avium* subsp. *paratuberculosis* shows distinctly different proteome changes and immune pathways in host-pathogen interaction"

### Sheet: Tabelle1
Supplementary table 2: All proteins identified in MAP exoproteome analyses of MAP with PBL from donors with different immune capacities.
Accession	Gene symbol (Orthologue Script)	Peptide count	Unique peptides	Confidence score	ratio Ctr/ID	ratio ID/ctr	Description	MAP and CtrPBL	MAP and ID PBL
AAS06815	GroEL1	2	1	36.48	6.07068	0.164726	pep:novel chromosome:GCA_000007865.1:Chromosome:4733338:4734954:1 gene:MAP_4265 transcript:AAS06815 description:""GroEL1""	291598	48033.9
ETB04387	F0F1 ATP synthase subunit alpha	1	1	16.94	3.26052	0.3067	pep:novel supercontig:GCA_000504785.1:contig000131:9486:11150:1 gene:O979_07265 transcript:ETB04387 description:""F0F1 ATP synthase subunit alpha""	1.42539e+06	437168
ETB05569	DNA-binding protein	3	3	81.35	2.47355	0.404277	pep:novel supercontig:GCA_000504785.1:contig000072:8572:9225:1 gene:O979_04085 transcript:ETB05569 description:""DNA-binding protein""	2.48679e+07	1.00535e+07
AAS06727	RplN	2	2	50.66	2.33539	0.428194	pep:novel chromosome:GCA_000007865.1:Chromosome:4652017:4652385:1 gene:MAP_4177 transcript:AAS06727 description:""RplN""	8.20804e+06	3.51463e+06
AAS06486;ELP44387;ETB08817	GroEL2	12	10	333.29	1.12294	0.89052	pep:novel chromosome:GCA_000007865.1:Chromosome:4395922:4397547:1 gene:MAP_3936 transcript:AAS06486 description:""GroEL2""	4.79009e+07	4.26567e+07
AAS06693	Tuf	5	5	285.03	0.879351	1.1372	pep:novel chromosome:GCA_000007865.1:Chromosome:4620946:4622136:1 gene:MAP_4143 transcript:AAS06693 description:""Tuf""	2.02212e+08	2.29956e+08
ETB02420	enoyl-CoA hydratase	1	1	21.79	0.859935	1.16288	pep:novel supercontig:GCA_000504785.1:contig000238:14619:15410:1 gene:O979_11400 transcript:ETB02420 description:""enoyl-CoA hydratase""	7.34873e+06	8.54569e+06
ETB00930	2-isopropylmalate synthase	2	2	74.38	0.753713	1.32676	pep:novel supercontig:GCA_000504845.1:contig000411:16560:18359:-1 gene:O978_19245 transcript:ETB00930 description:""2-isopropylmalate synthase""	6.63999e+07	8.8097e+07
AAS06690	RpsL	2	2	59.91	0.671382	1.48946	pep:novel chromosome:GCA_000007865.1:Chromosome:4617754:4618128:1 gene:MAP_4140 transcript:AAS06690 description:""RpsL""	2.53226e+06	3.77172e+06
AAS06681;ETB45918;ETB45924	RpoC	5	5	157.75	0.616863	1.62111	pep:novel chromosome:GCA_000007865.1:Chromosome:4606729:4610679:1 gene:MAP_4131 transcript:AAS06681 description:""RpoC""	2.1106e+07	3.4215e+07
AAS06680	RpoB	3	3	118.12	0.475433	2.10335	pep:novel chromosome:GCA_000007865.1:Chromosome:4603087:4606683:1 gene:MAP_4130 transcript:AAS06680 description:""RpoB""	5.05502e+06	1.06325e+07
AAS02778	ClpC	2	2	64.24	0.46149	2.1669	pep:novel chromosome:GCA_000007865.1:Chromosome:488298:490829:1 gene:MAP_0461 transcript:AAS02778 description:""ClpC""	4.0998e+07	8.88384e+07
ETB04840	GTP-binding protein YchF	1	1	20.55	0.431882	2.31545	pep:novel supercontig:GCA_000504785.1:contig000104:1736:2809:1 gene:O979_06015 transcript:ETB04840 description:""GTP-binding protein YchF""	1.67189e+06	3.87118e+06
ETB04389;AAS04768	ATP synthase subunit beta	3	3	127.21	0.261046	3.83074	pep:novel supercontig:GCA_000504785.1:contig000131:12100:13557:1 gene:O979_07275 transcript:ETB04389 description:""ATP synthase subunit beta""	2.2268e+06	8.53027e+06
AAS06390	DnaK	2	1	121.02	0.0419557	23.8346	pep:novel chromosome:GCA_000007865.1:Chromosome:4295544:4297415:1 gene:MAP_3840 transcript:AAS06390 description:""DnaK""	14318.2	341269
